# Targeting CXADR-mediated AKT signaling suppresses tumorigenesis and enhances chemotherapy efficacy in Ewing sarcoma

**DOI:** 10.1101/2025.08.07.669049

**Authors:** Alina Ritter, Malenka Zimmermann, Florian H. Geyer, Pablo Táboas, David Obermeier, Martha J. Carreño Gonzalez, Kimberley M. Hanssen, Tobias Faehling, Jana Siebenlist, Annika Jeschke, Laura Romero-Pérez, Roland Imle, Ana Banito, Enrique de Álava, Wolfgang Hartmann, Uta Dirksen, Thomas G. P. Grünewald, Florencia Cidre-Aranaz

**Affiliations:** Hopp Children’s Cancer Center Heidelberg (KiTZ), Heidelberg, Germany; National Center for Tumor Diseases (NCT), NCT Heidelberg, a partnership between DKFZ and Heidelberg University Hospital, Heidelberg, Germany; Division of Translational Pediatric Sarcoma Research, German Cancer Research Center (DKFZ), German Cancer Consortium (DKTK), Heidelberg, Germany; Faculty of Medicine, Heidelberg University, Heidelberg, Germany; Department of Internal Medicine V, Heidelberg University Hospital, Heidelberg, Germany; Department of Pediatric Oncology and Hematology, Hospital Sant Joan de Déu, Barcelona 08950, Spain; Instituto de Biomedicina de Sevilla, IBiS/Hospital Universitario Virgen del Rocio/CSIC/Universidad de Sevilla/CIBERONC; Department of Human Anatomy and Embryology, Faculty of Medicine, University of Seville, Seville, Spain; Soft-Tissue Sarcoma Junior Research Group, DKFZ, Heidelberg, Germany; Department of Pediatric Oncology, Hematology and Immunology, Heidelberg University Hospital, Heidelberg, Germany; Department of Normal and Pathological Histology and Cytology, Faculty of Medicine, University of Seville, Seville, Spain; Department of Pathology, University Hospital Virgen del Rocío, Pathology Unit, Seville, Spain; Gerhard-Domagk-Institute of Pathology, University of Muenster, Muenster, Germany; Pediatrics III, AYA Unit, West German Cancer Centre, University Hospital Essen, Essen, Germany; German Cancer Consortium (DKTK), partner site Essen, Essen, Germany; Institute of Pathology, Heidelberg University Hospital, Heidelberg, Germany

## Abstract

Distant metastasis is the leading cause of mortality in Ewing sarcoma (EwS) – a malignant bone or soft-tissue cancer mainly affecting children, adolescents, and young adults. Despite continuous efforts in understanding its pathogenesis, the molecular mechanisms driving EwS metastasis remain poorly understood, thus limiting the potential for therapeutic progress. Here, we identify the tight junction component Coxsackievirus and Adenovirus receptor (CXADR) as a critical regulator of cancer progression and metastasis in EwS. Differential gene expression analysis of patient tumors from two independent cohorts revealed that elevated *CXADR* levels are associated with metastatic disease and poor overall survival. In functional experiments, conditional CXADR knockdown reduced the growth of EwS cell line models in vitro, and suppressed local tumorigenesis. Notably, CXADR knockdown completely abrogated metastasis formation in vivo. Integration of transcriptome profiling and mechanistic studies uncovered that CXADR promotes the activation of AKT signaling, likely through complex formation with PTEN. Consequently, pharmacological targeting of AKT using the FDA-approved pan-AKT inhibitor Capivasertib showed CXADR-dependent cytotoxicity, with enhanced efficacy if combined with the EwS standard-of-care chemotherapeutic agent Vincristine.

Collectively, our findings establish CXADR as a prognostic and predictive biomarker in EwS, highlighting AKT inhibition combined with chemotherapy as a promising strategy for patients with high CXADR expression. Together, these findings support a precision medicine approach combining molecular stratification and targeted therapies to improve patient outcomes in metastatic EwS.
