## Supplementary material for "Targeting CXADR-mediated AKT signaling suppresses tumorigenesis and enhances chemotherapy efficacy in Ewing sarcoma": Supp Tables

### Sheet: Supp_Table_1_GO terms 
Key words used	polar*	adhe*	migrat*	different*
GO terms	microtubule cytoskeleton organization involved in establishment of planar polarity	AV node cell-bundle of His cell adhesion involved in cell communication	germ cell migration	regulation of myeloid progenitor cell differentiation
	establishment of planar polarity	heterotypic cell-cell adhesion		regulation of hematopoietic progenitor cell differentiation
	establishment of tissue polarity	cardiac muscle cell-cardiac muscle cell adhesion		regulation of lymphoid progenitor cell differentiation
		homotypic cell-cell adhesion		cardiac muscle cell development
		heterophilic cell-cell adhesion via plasma membrane cell adhesion molecules

### Sheet: Supp_Table_2_Oligos
Target gene	shRNA number	Top sequence (5'-3')	Bottom sequence (5'-3')	Targeted region	Manufacturer
Negative control	shCO	CCGGCAACAAGATGAAGAGCACCAACTCGAGTTGGTGCTCTTCATCTTGTTGTTTTT	AATTAAAAACAACAAGATGAAGAGCACCAACTCGAGTTGGTGCTCTTCATCTTGTTG	NA	Eurofins
CXADR	shRNA #1	CCGGTTACGAGTAATGATCTCAAATCTCGAGATTTGAGATCATTACTCGTAATTTTTG	AATTCAAAAATTACGAGTAATGATCTCAAATCTCGAGATTTGAGATCATTACTCGTAA	CDS, 3UTR	Eurofins
CXADR	shRNA #2	CCGGAGAAGCTACATCGGCAGTAATCTCGAGATTACTGCCGATGTAGCTTCTTTTTTG	AATTCAAAAAAGAAGCTACATCGGCAGTAATCTCGAGATTACTGCCGATGTAGCTTCT	CDS, 3UTR	Eurofins
CXADR	shRNA #3	CCGGCATAGTTCCCAGGTGATATTTCTCGAGAAATATCACCTGGGAACTATGTTTTTG	AATTCAAAAACATAGTTCCCAGGTGATATTTCTCGAGAAATATCACCTGGGAACTATG	3UTR	Eurofins
CXADR	shRNA #9	CCGGTCAGAAGGTGGATCAAGTGCTCGAGCACTTGATCCACCTTCTGATTTTT	AATTAAAAATCAGAAGGTGGATCAAGTGCTCGAGCACTTGATCCACCTTCTGA	CDS	Sigma Aldrich

### Sheet: Supp_Table_3_AKT_DOWN
AKT_DOWN	Gene names
	CDH1
	CLDN4
	PTEN
	PHLPP2
	MAGI1

### Sheet: Supp_Table_4_Primers
Target gene	Forward sequence (5'-3')	Reverse sequence (5'-3')	Manufacturer
CXADR	TGTGCTTCGTGCTCCTG	CGGGACTAAGCGTAAATTTGC	Eurofins / Sigma Aldrich
RPLP0	GAAACTCTGCATTCTCGCTTC	GGTGTAATCCGTCTCCACAG	Eurofins / Sigma Aldrich
pLKO-Tet-on (sequencing primer)	GGCAGGGATATTCACCATTATCGTTTCAGA	GACGTGAAGAATGTGCGAGA	Eurofins
pLKO-Tet-on (colony primer)	GGCAGGGATATTCACCATTAT	CTATTCTTTCCCCTGCACTG	Eurofins

### Sheet: Supp_Table_5_Antibodies
Target gene	Antibody type	Application	Species / Clonality	Identification	Manufacturer
AKT	Primary	WB	Rabbit, recombinant	#4691	Cell Signaling Technology
p-AKT (Ser473)	Primary	WB	Rabbit, recombinant	#4060	Cell Signaling Technology
Cleaved caspase 3 (CC3)	Primary	IHC	Rabbit, polyclonal	#9661	Cell Signaling Technology
Cofilin-1	Primary	WB	Rabbit, monoclonal	ab124979	Abcam
CXADR	Primary	WB	Rabbit, polyclonal	PA531175	Thermo Fisher Scientific
CXADR	Primary	IHC	Rabbit, polyclonal	ab223689	Abcam
GAPDH	Primary	WB	Rabbit, recombinant	#2118	Cell Signaling Technology
GSK-3ß	Primary	WB	Rabbit, recombinant	#12456	Cell Signaling Technology
p-GSK-3ß	Primary	WB	Rabbit, recombinant	#5558	Cell Signaling Technology
PHLPP2	Primary	WB	Rabbit, polyclonal	A300-661A-T	Bethyl Laboratories
PTEN	Primary	WB	Rabbit, recombinant	#9188	Cell Signaling Technology
Anti-Rabbit-IgG	Secondary (HRP-coupled)	WB	Mouse, monoclonal	sc-2357	Santa Cruz
